# Long-read sequencing of diagnosis and post-therapy medulloblastoma reveals complex rearrangement patterns and epigenetic signatures

**DOI:** 10.1101/2022.02.20.480758

**Authors:** Tobias Rausch, Rene Snajder, Adrien Leger, Milena Simovic, Oliver Stegle, Ewan Birney, Marc Jan Bonder, Aurelie Ernst, Jan O. Korbel

## Abstract

Cancer genomes harbor a broad spectrum of structural variants (SV) driving tumorigenesis, a relevant subset of which are likely to escape discovery in short reads. We employed Oxford Nanopore Technologies (ONT) sequencing in a paired diagnostic and post-therapy medulloblastoma to unravel the haplotype-resolved somatic genetic and epigenetic landscape. We assemble complex rearrangements and such associated with telomeric sequences, including a 1.55 Megabasepair chromothripsis event. We uncover a complex SV pattern termed ‘templated insertion thread’, characterized by short (mostly <1kb) insertions showing prevalent self-concatenation into highly amplified structures of up to 50kbp in size. Templated insertion threads occur in 3% of cancers, with a prevalence ranging to 74% in liposarcoma, and frequent colocalization with chromothripsis. We also perform long-read based methylome profiling and discover allele-specific methylation (ASM) effects, complex rearrangements exhibiting differential methylation, and differential promoter methylation in seven cancer-driver genes. Our study shows the potential of long-read sequencing in cancer.

**Graphical abstract:** **I)** We investigate a single patient with chromothriptic sonic hedgehog medulloblastoma (Li-Fraumeni syndrome), with tissue samples taken from blood, the primary tumor at diagnosis, and a post-treatment (relapse) tumor. **II)** Data on the three samples has been collected from four sources, 1) Illumina whole-genome, 2) Illumina transcriptome sequencing, 3) Illumina Infinium HumanMethylation450k, as well as 4) long-read whole-genome sequencing using Oxford Nanopore Technologies (ONT) sequencing. **III)** An integrative analysis combines genomic, epigenomic as well as transcriptomic data to provide a comprehensive analysis of this heavily rearranged tumor sample. Long and short read sequencing data is used to inform the analysis of complex structural genomic variants and methylation called from haplotyped ONT reads and validated through the methylation array data allows for a haplotype-resolved study of genomic and epigenomic variation, which can then be examined for transcriptional effect. **IV)** This integrative analysis allows us to identify a large number of inter- and intra-chromosomal genomic rearrangements **(A)** including a complex rearrangement pattern we term templated insertion threads **(B)**, as well as sample-specific and haplotype specific methylation patterns of known cancer genes **(C)**.
