## Supplementary Tables S6-S9 for "Long-read sequencing of diagnosis and post-therapy medulloblastoma reveals complex rearrangement patterns and epigenetic signatures": TableS9_splicing_BASP1.xlsx

### Sheet: Splicing_BASP1
Splice cluster ID	chr	EndExon1	StartExon2	spliceClusterId	Primary	Primary_TotalCounts	Primary_PSI	Relapse	Relapse_TotalCounts	Relapse_PSI	fisherP	fisherEstimate	SRP151960_summed	SRP151960_summed_TotalCounts	SRP151960_summed_PSI
5:17216820:17275208:clu_27326_+	5	17216820	17275208	clu_27326_+	39	3946	0.00988343	132	8540	0.0154567	0.0128907	0.639448	34	7575	0.00448845
5:17216897:17275208:clu_27326_+	5	17216897	17275208	clu_27326_+	44	3946	0.0111505	0	8540	0	1.15e-22	Inf	24	7575	0.00316832
5:17217810:17275208:clu_27326_+	5	17217810	17275208	clu_27326_+	3788	3946	0.959959	7803	8540	0.9137	0.0748095	1.05066	7505	7575	0.990759
5:17219891:17275208:clu_27326_+	5	17219891	17275208	clu_27326_+	37	3946	0.00937658	137	8540	0.0160422	0.00302208	0.584519	0	7575	0
5:17228332:17275208:clu_27326_+	5	17228332	17275208	clu_27326_+	0	3946	0	133	8540	0.0155738	2e-22	0	2	7575	0.000264026
5:17255726:17275208:clu_27326_+	5	17255726	17275208	clu_27326_+	38	3946	0.00963001	137	8540	0.0160422	0.00516231	0.600316	0	7575	0
5:17260615:17275208:clu_27326_+	5	17260615	17275208	clu_27326_+	0	3946	0	140	8540	0.0163934	1.49e-23	0	10	7575	0.00132013
5:17263478:17275208:clu_27326_+	5	17263478	17275208	clu_27326_+	0	3946	0	58	8540	0.00679157	4.53e-10	0	0	7575	0
